# AAontology: An ontology of amino acid scales for interpretable machine learning

**DOI:** 10.1101/2023.08.03.551768

**Authors:** Stephan Breimann, Frits Kamp, Harald Steiner, Dmitrij Frishman

## Abstract

Amino acid scales are crucial for protein prediction tasks, many of them being curated in the AAindex database. Despite various clustering attempts to organize them and to better understand their relationships, these approaches lack the fine-grained classification necessary for satisfactory interpretability in many protein prediction problems.

To address this issue, we developed AAontology—a two-level classification for 586 amino acid scales (mainly from AAindex) together with an in-depth analysis of their relations—using bag-of-word-based classification, clustering, and manual refinement over multiple iterations. AAontology organizes physicochemical scales into 8 categories and 67 subcategories, enhancing the interpretability of scale-based machine learning methods in protein bioinformatics. Thereby it enables researchers to gain a deeper biological insight. We anticipate that AAontology will be a building block to link amino acid properties with protein function and dysfunctions as well as aid informed decision-making in mutation analysis or protein drug design.
