## Supplement Tables 1-4 for "AAontology: An ontology of amino acid scales for interpretable machine learning": Supplementary Table 0.xlsx

### Sheet: KEY
Supplementary Table	Description
1	Scale dataset
2	Results and rationales of all steps of classification process
3	AAontology at level of scales, subcategories, and categories
4	Correlations between scales and subcategory average scales (denoted as centers)
